# Understanding Genome Structure Facilitates the Use of Wild Lentil Germplasm for Breeding: A Case Study with Shattering Loci

**DOI:** 10.1101/2023.12.18.572160

**Authors:** Zhe Cao, Didier Socquet-Juglard, Ketema Daba, Albert Vandenberg, Kirstin E Bett

**Affiliations:** Department of Plant Sciences, University of Saskatchewan. 51 Campus Dr. Saskatoon, SK S7N 5A8 Canada

**Keywords:** pod dehiscence, interspecific hybridization, *Lens culinaris*, *Lens orientalis*, *Lens odemensis*, crop wild relatives

## Abstract

Plant breeders are generally reluctant to cross elite crop cultivars with their wild relatives to introgress novel desirable traits due to associated negative traits such as pod shattering. This results in a genetic bottleneck that could be reduced through better understanding of the genomic locations of the gene(s) controlling this trait. We integrated information on parental genomes, pod shattering data from multiple environments, and high-density genetic linkage maps to identify pod shattering QTLs in three lentil interspecific recombinant inbred line (RIL) populations. The broad-sense heritability on a multi-environment basis varied from 0.46 (in LR-70, *Lens culinaris x L. odemensis*) to 0.77 (in LR-68, *L. orientalis x L. culinaris*). Genetic linkage maps of the interspecific populations revealed reciprocal translocations of chromosomal segments that differed among the populations, and which were associated with reduced recombination. Segregation distortion was also observed for clusters of SNPs on multiple chromosomes per population, further affecting introgression. Two major QTL, on chromosomes 4 and 7, were repeatedly detected in the three populations and contain several candidate genes. These findings will be of significant value for lentil breeders to strategically access novel superior alleles while minimizing the genetic impact of pod shattering from wild parents.
