## Supplemental Tables for "Understanding Genome Structure Facilitates the Use of Wild Lentil Germplasm for Breeding: A Case Study with Shattering Loci"

### Sheet: Table S1 protein sequences
Table S1. Sequences of 48 known pod shattering proteins in various plant species.
>ABE11527.2 shattering, partial [Oryza meridionalis]
MSGSSADPSPSASTAGAAASPLALLRAHGHGHLTPPSPATGPAPPPPSPASGSAPRDYRKGNWTLHETLI
LITAKRLDDDRRAGVGGAAAGGGGAGSPPTPRSAEQRWKWVENYCWKNGCLRSQNQCNDKWDNLLRDYKK
VRDYESRVAAAASAAAGGAAAANSAPLPSYWSMERHERKDCNLPTNLAPEVYDALSEVLSRRAARRGGAT
IAPTPPPPPLALPPPPPPSPPKPLVAQQHHHHGHHHHPPPPQPPPSSLQLPPAVVAPPPASVSGNGRCAH
RTLNTRSSCYIPSSPNHLLL
>sp|A0A0N7KJT8.1|APL25_ORYSJ RecName: Full=APETALA2-like protein 5; AltName: Full=Protein SHATTERING ABORTION 1
MWDLNDSPAAEAAPPPLSPSADDSGASSSSAAAVVEIPDDADDDSAAVVVVTRQFFPPAVPGGGGDPAPG
NARAGWLRLAGAAPPVAATGPAASAAVSKKSRRGPRSRSSQYRGVTFYRRTGRWESHIWDCGKQVYLGGF
DTAHAAARAYDRAAIKFRGVEADINFSLEDYEDDLKQMSNLTKEEFVHVLRRQSTGFPRGSSKYRGVTLH
KCGRWEARMGQFLGKKYVYLGLFDTEEEAARAYDRAAIKCNGKDAVTNFDPSIYAGEFEPPAAATGDAAE
HNLDLSLGSSAGSKRGNVDGGGDDEITGGGGGGAGSDQRVPMAFDLDWQTAAARSTKAKFDQNSNHPQMP
PVLQVTHLPFSPRHHHQFLSNGDPGTAGGLSLTIGAGMAGHWPPQQQQGWGNAGGMSWPHPPHPPPPPTN
AAAAATATAAAASSRFPPYIATQASTWLQKNGFHSLTRPT
>AXM44150.1 seed shattering 3 [Oryza barthii]
MSAQIVPAPEHVCYVHCNFCNTILAVSVPSNSMLNIVTVRCGHCTSLLSVNLRGLVQAFPAEDHLQDNLK
MHNMSFRENYSEYGSSSRYGRVPMMFSKNDTEHMLHVRPPEKRQRVPSAYNRFIKEEIRRIKANNPDISH
REAFSTAAKNWAHFPNIHFGLGSHESSKKLDEAIGAPSPQKVQRLY
>ADK25353.1 putative shattering protein [Oryza barthii]
MSGSSAADPSPSASTAGAAASPLALLRAHGHGHGHLTPPSAATGPAPPPPSPASGSAPRDYRKGNWTLHE
TLILITAKRLDDDRRAGVGGGAAAGGGGAGSPPTPRSAEQRWKWVENYCWKNGCLRSQNQCNDKWDNLLR
DYKKVRDYESRVAAAAVTGGAAAANSAPLPSYWTMERHERKDCNLPTNLAPEVYDALSEVLSRRAARRGG
ATIAPTPPPPPLALPPPPPPPPPSPPKPLVAQQHHHHHGHHHHPPPPQPPPSSLQLPPAVVAPPPASVSX
XXXXXXXXXXXXXXXXXXXXXXXXXXXXXXXXXXXXXXXXXXXXXXXXXXXXXXXXXXXXXXXXXXXXXX
XXEERTEVRRQGFAGLIAAVNSLSSAIHALVSDHRSGDSSGR
>ADK25350.1 putative shattering protein [Oryza rufipogon]
MSGSSADPSPSASTAGAAVSPLALLRAHGHGHGHLTATPPSGATGPAPPPPSPASGSAPRDYRKGNWTLH
ETLILITAKRLDDDRRAGVGGAAAGGGGAGSPPTPRSAEQRWKWVENYCWKNGCLRSQNQCNDKWDNLLR
DYKKVRDYESRVAAAAATGGAAAANSAPLPSYWTMERHERKDCNLPTNLAPEVYDALSEVLSRRAARRGG
ATIAPTPPPPPLALPLPPPPPPSPPKPLVAQQHHHHHGHHHHPPPPQPPPSSLQLPPAVVAPPPASVSAE
EEMSGSSESGEEEEEGSGGEPEAKRRRLSRLGSSVVRSATVVARTLVACEEKRERRHRELLQLEERRLRL
EEERTEVRRQGFAGLIAAVNSLSSAIHALVSDHRSGDSSGR
>ADK25346.1 putative shattering protein [Oryza rufipogon]
MSGSSADPSPSASTAGAAVSPLALLRAHGHGHGHLTATPPSGATGPAPPPPSPASGSAPRDYRKGNWTLH
ETLILITANRLDDDRRAGVGGAAAGGGGAGSPPTPRSAEQRWKWVENYCWKNGCLRSQNQCNDKWDNLLR
DYKKVRDYESRVAAAAATGGAAAANSAPLXXXXXXXXXXXXXXXXXXXXXXXXXXXXXXXXXXXXXXXXX
XXXXXXXXXXXXXXXXXXXXXXXXXXXXXXXXXXXXXXXXXXXXXXXXXXXXXXXQLPPAVVAPPPASVS
AEEEMSGSSESGEEEEGSGGEPEAKRRRLSRLGSSVVRSATVVARTLVACEEKRERRHRELLQLEERRLR
LEEERTEVRRQGFAGLIAAVNSLSSAIHALVSDHRSGDSSGR
>ADK25337.1 putative shattering protein [Oryza rufipogon]
MSGSSADPSPSASTAGAAVSPLALLRAHGHGHGHLTATPPSGATGPAPPPPSPASGSAPRDYRKGNWTLH
ETLILITAXXXXXXXXXXXXXXXXXXXXXXXXXXXXXXXXXXXXXXXXXXXXXXXXXXXXXXXXXXXXXX
XXXXXXXXXXXXXXXXXXXXXXXXXXXXXXXXXXXXXXXXXXXXXXXXXXXXXXXXXXXXVLSRRAARRG
GATIAPTPPPPPLALPLPPPPPPSPPKPLVAQQQHHHHGHHHHPPPPQPPPSSLQLPPAVVAPPPASVSA
EKEMSGSSESGEEEEGSDGEPEAKRRRLSRLGSSVVRSATVVARTLVACEEKRERRHRELLQLEERRLRL
EEERTEVRRQGFAGLIAAVNSLSSAIHALVSDHRSGDSSGR
>ADK25322.1 putative shattering protein [Oryza rufipogon]
MSGSSADPSPSASTAGAAVSPLALLRAHGHGHGHLTATPPSGATGPAPPPPSPASGSAPRDYRKGNWTLH
ETLSLITAXXXXXXXXXXXXXXXXXXXXXXXXXXXXXXXXXXXXXXXXXXXXXXXXXXXXXXXXXXXXXX
XXXXXXXXXXXXXXXXXXXXXXXXXXXXXXXXXXXXXXXXXXXXXXXXXXXXXXXXXXXXXXXXXXXXXX
XXXXXXXXXXXXXXXXXXXXXXXXXXXXXXXVAQQQHHHHGHHHHPPPPQPPPSSLQLPPAVVAPPPASV
SAEEEMSGSSESGEEEGSDGEPEAKRRRLSRLGSSVVRSATVVARTLVACEEKRERRHRELLQLEERRLR
LEEERTEVRRQGFAGLIAAVNSLSSAIHALVSDHRSGDSSGR
>ADK25319.1 putative shattering protein [Oryza sativa Japonica Group]
MSGSSADPSPSASTAGAAVSPLALLRAHGHGHGHLTATPPSGATGPAPPPPSPASGSAPRDYRKGNWTLH
ETLILITANXXXXXXXXXXXXXXXAGGGGAGWPPTPRSAEQRWKWVENYCWKNGCLRSQNQCNDKWDNLL
RDYKKVRDYESRVAAAAATGGAAAANSAPLPSYWTMERHERKDCNLPTNLAPEVYDALSXXXXXXXXXXX
XXXXXXXXXXXXXXXXXXXXXXXXXXXXXXXVAQQQHHHHGHHHHPPPPQPPPSSLQLPPAVVAPPPASV
SAEEEMSGSSESGEEEEGSGGEPEAKRRRLSRLGSSVVRSATVVARTLVACEEKRERRHRELLQLEERRL
RLEEERTEVRRQGFAGLIAAVNSLSSAIHALVSDHRSGDSSGR
>ADK25275.1 putative shattering protein [Oryza sativa]
MSGSSADPSPSASTAGAAVSPLALLRAHGHGHGHLTATPPSGATGPAPPPPSPASGSAPRDYRKGNWTLH
ETLILITANXXXXXXXXXXXXXXXXXXXXXXXXXXXXXXXXXXXXXXXXXXKNGCLRSQNQCNDKWDNLL
RDYKKVRDYESRVAAAAATGGAAAANSAPLPSYWTMERHERKDCNLPTNLAPEVYDALSEVLSRRAARRG
GATIAPTPPPPPLALPLPPPPPPSPPKPLVAQQQHHHHGHHHHPPPPQPPPSSLQLPPAVVAPPPASVSA
EEEMSGSSESGEEEEGSGGEPEAKRRRLSRLGSSVVRSATVVARTLVACEEKRERRHRELLQLEERRLRL
EEERTEVRRQGFAGLIAAVNSLSSAIHALVSDHRSGDSSGR
>BAF80831.1 shattering 4, partial [Oryza rufipogon]
RRRGRRRRRRRRRRGRRRGTTARGTGRSTRRSSSSPPSVSTTTAAPALGVARRLVAVAPDRRRR
>BAF80824.1 shattering 4, partial [Oryza rufipogon]
GRRGRRRRRRRGRRGRRRRRRRRRQGRRRGTTARGTGRCTRRSSSSPPSVWTTTAAPALGARRLVAAAPG
RRRR
>QDQ70856.1 seed shattering protein 1 [Lolium perenne]
MSAQIAPAEHVCYVHCNFCNTILAVSVPSNSMLNIVTVRCGHCTSLLSVNLRGLIQSPPPVQDHSQENFK
AHNISFRGNYPDYGSSSKYRMPMMFSTKSDPEHMLHMRPAPEKRQRVPSAYNRFIKEEIRRIKTNNPDIS
HREAFSTAAKNWAHFPNIHFGLGSNESSKKLDEAIAAPIPQKVQGLY
>ASU89558.1 shattering protein [Agropyron mongolicum]
MSSAGQITPAEQVCYVHCNFCNTVLAVSVPGNSMLNIVTVRCGHCTNLLSVNLRGQMHSPVPAAAQVQES
SLSKPNGINGFIRDHSIVYNNPEFGSSSSSSSSKFRMPTMMFSSQNDLLQEQTPHARPPEKRQRVPSAYN
RFIKEEIRRIKANNPDISHREAFSTAAKNWAHYPNIQFGLNPERDGGKRLAVDDAAPAAKKIQGFCS
>BAH02661.1 shattering protein [Echinochloa esculenta]
MSGSSDPSPSSSAAASPLALLRPHPHAHGGHLTPPSPASGPAPPPPSPASAPRDYRKGNWTLHETLILIT
AKRLDDDRRAGGVHGHGHAAHGAAVGSPTTPRSAEQRWKWVENYCWNHGCVRSQNQCNDKWDNLLRDYKK
VRDYETRTAATATATAAGGGAGAAIPSYWTMERHERKDRNLPTNLAPEVFDALTDVLSRRAARRGGAAIA
AAPTPPLALPPPPPPPPTAPPSPPKLLLAQARAPPPPPLPLPTAVATSVSAEELTGSSESGEEGSEDDGE
EPEPKRRRLNRLGSSVVRSATVLARTLVACEEKRERRHREVLELEERRLRLEEQRTEVRRQGFAGLISAV
NSLSGAIHALVSDHRSGDSASR
>APM83094.1 MADS-box transcription factor 7 [Oryza sativa][SH8]
MGRGRVELKRIENKINRQVTFAKRRNGLLKKAYELSVLCDAEVALIIFSNRGKLYEFCSTQSMTKTLEKY
QKCSYAGPETAVQNRESEQLKASRNEYLKLKARVENLQRTQRNLLGEDLDSLGIKELESLEKQLDSSLKH
VRTTRTKHLVDRLTELQRREQMVSEANRCLRRKLEESNHVRGQQVWEQGCNLIGYERQPEVQQPLHGGNG
FFHPLDAAGEPTLQIGYPAEHHEAMNSACMNTYMPPWLP
>AKN45700.1 auxin response factor 18 [Brassica napus]
MANVDGDDSRSSFPSCYQDQLYTELWKACAGPLVEVPLVGERVFYFPQGHMEQLVASTNQGIESEKIPDF
KLPPKILCQVLSVMLKAEHDTDEVYAQITLKPEEDQSEPTSLDPPIVEPTKQMFHSFVKILTASDTSTHG
GFSVLRKHATECLPALDMTQAIPTQELVTRDLHGFEWRFKHIFRGQPRRHLLTTGWSTFVSSKRLVAGDA
FVFLRGENGDLRVGVRRLARHQNTMPASVISSQSMHLGVLATASHAVNTQTMFLVLYKPRISQFIVSVNK
YMEAMKHGFSLGTRFRMRFEGEESPERIFTGTIVGIGDLSSQWPASTWRSLQVQWDEPTTVQRPDKVSPW
EIEPFLPSSPASTPSQQSQPKSKRSKPIESSSLSPGQASFLGVQAEPPPPPASSCYRLFGFDLTSNPPAP
IPPDKQPMDTSEAAKCQDPITPSSVNEPKKQQTSRTRTKVQMQGIAVGRAVDLTLLKSYDELIKELEEMF
EIQGQLLPRDKWIVVFTDDEGDMMLAGDDPWNEFCKMAKKIFIYSSDEVKKMTRRMKSSSSLENEASMD
>AKN45699.1 auxin response factor 18 [Brassica napus]
MANVDGDDSRSSFPSCYQDQLYTELWKACAGPLVEVPLVGERVFYFPQGHMEQLVASTNQGIESEKIPDF
KLPPKILCQVLSVMLKAEHDTDEVYAQITLKPEEDQSEPTSLDPPIVEPTKQMFHSFVKILTASDTSTHG
GFSVLRKHATECLPALDMTQATPTQELVTRDLHGFEWRFKHIFRGQPRRHLLTTGWSTFVSSKRLVAGDA
FVFLRISQFIVGVNKYMEAMKHGFSLGTRFRMKFEGEESPERIFTGTIVGIGDLSSQWPASTWRSLQVQW
DEPTTVQRPDKVSPWEIEPFLPSSPASTPSQQSQPKSKRSKPVESSSLSPGQASFLGVQAEPPPPPPPAS
SCYRLFGFDLTSNPPAPIPPDKQPMDTSEAAKCQDPITPSSVNEPKKQQTSRTRTKVQMQGIAVGRAVDL
TLLKSYDELIKELEEMFEIQGQLLPRDKWIVVFTDDEGDMMLAGDDPWNEFCKMAKKIFIYSSDEVKKMT
RRMKSSSSLENEASMD
>AKN45698.1 BCS1 [Brassica napus]
MGILRNSVIGIPVLVVALFLVRVVLFKTGLIYTVKQWRMKIVDWFHVYQFYRVPEFNDNLQENQLYRRVH
AYLNSLSSIENSDYTNLFAGRKSNEIILRLDRNQVIGDEFLGARVCWINGEDEDGSRSFVLKIRKADKRR
ILGSYLNHIHTVSEELEQRNKEPKLFMNVAGNEEKIGRWRSIPFTHPCTFDNIAMEADLKEKVKSDLESF
LKGKQFYNRLGRVWKRSYLLYGPSGTGKSSFVAAMASFLNYDVYDIDLSKVEDDSDLKMILLQTTCRSVI
VIEDLDRFLSVKSTALSVSGVLNFTDGILSSCAADERIMVFTMTSKEQIDPAVLRPGRVDVHIHFPLCDF
TAFKALASSYLGLKEHKLFPQVEGIFRDGASLSPAEIGELMIANRNSPSRALKSVINALQTDGDRRGNPA
STRRLFHERASSEDYEGDTSGPLCGGGSSPAVKEFKKLYGLLRLKSNRKSQSFNLTRELRNGS
>AKN45696.1 homeobox-leucine zipper protein [Brassica napus]
MEEGDVFNCCFSEINSGMSMNKNKKKMKKSNNQKRFSEEQIKSLEVIFESETRLEPRKKVQVARELGLQP
RQVAIWFQNKRARWKTKQLEKEYNILRANYNHLASQFDIMKKEKQALVSELQRLNEEMHKSKEERREECC
GEQRVALSSTTRSENGKCEPEVRINQGIALCNDDIKTEYFGFEESNHELMNIVEQAGDSCLTSSDNWGGF
NSDSILDQSSSNYPWWDFWS
>KFK44903.1 hypothetical protein AALP_AA1G318000 [Arabis alpina]
MADQSGGLVMMREYRKGNWTLNETMVLIEAKKMDDERRMRRSIGLPATEQQQDSSRSSNKPAELRWKWIE
DYCWRKGCMRSQNQCNDKWDNLMRDYKKVREYERRRVESSIHGESSSAGGSETVSYWSMEKSVRKERNLP
SNMLPQTYQALFEVVESKTLTTSTAAATALTAVLGSGNGSGGGQVQKVIQQSLGFVVPPKHQMSQPYVML
PIPPPPPPQTSQPLQPLFLPPPPQLPSFHDQPILPTKDSSSDSDTSEYSDTSPAKRRRTMPTTTAGPSGV
GGGRNAEESTNDETAVAVALSRSASVIANAIRESEERQDRRHQEVMSLQERRLKIEESNVEINREGMNGL
VEAINKLASSIFSLASTSTSSRHNNNQHQGGPTQ
>KFK36461.1 hypothetical protein AALP_AA4G127700 [Arabis alpina]
MADPSSSNMREYRKGNWTVTETLVLIEAKKMDEERRVRPSTGLPPEKQPNRPSELRWKWIEEYCWKKGCL
RNQNQCNDKWDNLMRDYKKIREYERWRVESSFSTAASSSSSPATPYWKMEKGERKEKSLPSNMLSQIYER
LSELVEKKSLPSSSSASAAGAVVGNGSYSGGQIFNVCKQSLGPMIAQPLHQIQATTIVLPLPPPPPPPSR
QQPLVLSQPPLFQTPPSTFHVEPIQQPIVDTSPAKRRRTTPGETTAGGDGEAEEVAVGAALSRSASVIAQ
VMKESDERQEMRHKEMVMMQERRLKIEESKAEVNRQGMNGLVDAISKLATSIHALASSSSSTSTCHNNQN
HQGSAP
>sp|Q6ZIK5.1|GRF4_ORYSJ RecName: Full=Growth-regulating factor 4; Short=OsGRF4; AltName: Full=Protein GRAIN LENGTH AND WIDTH 2;
AltName: Full=Protein GRAIN SIZE ON CHROMOSOME 2; AltName: Full=Protein PANICLE TRAITS 2; AltName: Full=Transcription activator GRF4
MAMPYASLSPAVADHRSSPAAATASLLPFCRSTPLSAGGGGVAMGEDAPMTARWPPAAAARLPPFTAAQY
EELEQQALIYKYLVAGVPVPPDLVLPIRRGLDSLAARFYNHPALGYGPYFGKKLDPEPGRCRRTDGKKWR
CSKEAAPDSKYCERHMHRGRNRSRKPVETQLVAQSQPPSSVVGSAAAPLAAASNGSSFQNHSLYPAIAGS
NGGGGGRNMPSSFGSALGSQLHMDNAAPYAAVGGGTGKDLRYTAYGTRSLADEQSQLITEAINTSIENPW
RLLPSQNSPFPLSSYSQLGALSDLGQNTPSSLSKVQRQPLSFFGNDYAAVDSVKQENQTLRPFFDEWPKG
RDSWSDLADENANLSSFSGTQLSISIPMASSDFSAASSRSTNGD
>sp|Q7G191.2|ALDO4_ARATH RecName: Full=Aldehyde oxidase 4; Short=AO-4; Short=AtAO-4; Short=AtAO2; AltName: Full=Benzaldehyde oxidase;
AltName: Full=Indole-3-acetaldehyde oxidase; Short=IAA oxidase
MAGDDLVFAVNGEKFEVLSVNPSTTLLEFLRSNTCFKSVKLSCGEGGCGACIVILSKYDPVLDQVEEYSI
NSCLTLLCSLNGCSITTSDGLGNTEKGFHPIHKRFAGFHASQCGFCTPGMCISLYSALSKAHNSQSSPDY
LTALAAEKSIAGNLCRCTGYRPIADACKSFASDVDIEDLGFNSFWRKGESREEMLKKLPPYNPEKDLITF
PDFLKEKIKCQHNVLDQTRYHWSTPGSVAELQEILATTNPGKDRGLIKLVVGNTGTGYYKEEKQYGRYID
ISHIPEMSMIKKDDREIEIGAVVTISKVIDALMEENTSAYVFKKIGVHMEKVANHFIRNSGSIGGNLVMA
QSKSFPSDITTLLLAADASVHMINAGRHEKLRMGEYLVSPPILDTKTVLLKVHIPRWIASSTTGLLFETY
RAALRPIGSALPYINAAFLAVVSHDASSSGIIVDKCRLAFGSYGGYHSIRAREVEDFLTGKILSHSVLYE
AVRLLKGIIVPSIDTSYSEYKKSLAVGFLFDFLYPLIESGSWDSEGKHIDGHIDPTICLPLLSSAQQVFE
SKEYHPVGEAIIKFGAEMQASGEAVYVDDIPSLPHCLHGAFIYSTKPLAWIKSVGFSGNVTPIGVLAVIT
FKDIPEVGQNIGYITMFGTGLLFADEVTISAGQIIALVVADTQKHADMAAHLAVVEYDSRNIGTPVLSVE
DAVKRSSLFEVPPEYQPEPVGDISKGMAEADRKIRSVELRLGSQYFFYMETQTALALPDEDNCLVVYSST
QAPEFTQTVIATCLGIPEHNVRVITRRVGGGFGGKAIKSMPVATACALAAKKMQRPVRIYVNRKTDMIMA
GGRHPLKITYSVGFRSDGKLTALDLNLFIDAGSDVDVSLVMPQNIMNSLRKYDWGALSFDIKVCKTNLPS
RTSLRAPGEVQGSYIAESIIENVASSLKMDVDVVRRINLHTYESLRKFYKQAAGEPDEYTLPLLWDKLEV
SADFRRRAESVKEFNRCNIWRKRGISRVPIIHLVIHRPTPGKVSILNDGSVAVEVAGIEVGQGLWTKVQQ
MVAYGLGMIKCEGSDDLLERIRLLQTDTLSMSQSSYTAGSTTSENCCEAVRLCCGILVERLRPTMNQILE
NARSVTWDMLIQQANAQSVDLSARTFYKPESSSAEYLNYGVGASEVEVDLVTGRTEIIRSDIIYDCGKSL
NPAVDLGQIEGAFVQGIGFFMYEEYTTNENGLVNEEGTWDYKIPTIDTIPKQFNVQILNSGHHKNRVLSS
KASGEPPLLVAASVHCATRSAIREARKQYLSWNCIDDDHRERCDLGFELPVPATMPVVKQLCGLESIEKY
LEWKTYP
>UFQ59763.1 transcription repressor KAN1 [Sesamum indicum]
MPLEGIFLEPSSKPVPDLSLHISLPNCDSSSSSRSSNTKNDAVSSFDLPVNISSKPKGCTSFTDLSLAHP
ANDEKVELSNSFGRTHQEQEQPQNPYHHHHHRIYQPNHQLNHHQINHGDSPFDSSDGLRPIKGIPVYPNP
PFPFLALDHSTREKDPKMRFYQMSYPSWSSPSSSSSSSSSPFFGGGLDHHMPLLNLGPNGSSTAAAYHCG
GGGGGGGGGRFSGLSSYQLHHHHNHHHQYGMGVSHHEGSHHGIMRSRFLPKMPAKRSMRAPRMRWTSTLH
ARFVHAVELLGGHERATPKSVLELMDVKDLTLAHVKSHLQMYRTVKTTDKPAASSGHSDGSGEDDLSTIG
SGSADRTGLRQFMEQRGPSDVSPRQESDVNNYPAATLWSNSSSSREGSWLQTNAGETSHSLIGSTPFPSQ
STSGHLMRKAASKELCNVQF
>QKY77337.1 MADS-box transcription factor SHP1.A9 [Brassica napus]
MDEGGSSHDAESSKKIGRGKIEIKRIENTTNRQVTFCKRRNGLLKKAYELSVLCDAEVALVIFSTRGLLY
EYASNSVKGTIERYKKACSDAVNPPTVTEANTKHYQQEASKLRRQIRDIQNSNRHIVGESLGSLNFKELK
NLEGRLEKGISRVRSKKSELLVAEIEYMQKREMELQHVNMYLRAKIEQGARLNPEQHGSGVIQGTAVYES
GLSSSHDQSQHYNRNYIPVNLLEPNQQFSGQDQPPLQLV
>KAB8104730.1 hypothetical protein EE612_037786 [Oryza sativa]
MHLFLLLGQQSDDNVDGRPCNSIFSPAYHLQKECGASNFAKGIYNCHILNSSFDAVIVKFWTRTL
>KAB8104729.1 hypothetical protein EE612_037786 [Oryza sativa]
MQTRKKGATKNALGDPASTKTSRQPRRAAQAAASEKKVNDLITSSAKKKKSVGAPSKKNRASKGGRKLIS
ACDAANSENEVSQVVSGIPHDQKSDDNVDGRPCNSIFSPAYHLQKECGASNFAKGLEHKGDTLGSVSSVE
ERTTHAQGRKEVTTSRSESTSHAVKTCVGSDHHTLNAQSAFCNTPLEEDEFSELGNLSSEVSAIYLAMQQ
SKLECIDEHSQDSISTEGYVDPEDTEEYDDFDPYAFIKDLPDLSLVVPKFRPVLLPKQTRSCPTTTLKHL
CIQLLNHARMLTSHFQFILTSENTQYMSDAVPISKSSWRGLPICLRQSFSLQVKAFMQNSFSMFLILKES
CSVIVFTVIPVFMWRETT
>KAB8104728.1 hypothetical protein EE612_037786 [Oryza sativa]
MQTRKKGATKNALGDPASTKTSRQPRRAAQAAASEKKVNDLITSSAKKKKSVGAPSKKNRASKGGRKLIS
ACDAANSENEVSQVVSGIPHDQKQSDDNVDGRPCNSIFSPAYHLQKECGASNFAKGLEHKGDTLGSVSSV
EERTTHAQGRKEVTTSRSESTSHAVKTCVGSDHHTLNAQSAFCNTPLEEDEFSELGNLSSEVSAIYLAMQ
QSKLECIDEHSQDSISTEGYVDPEDTEEYDDFDPYAFIKDLPDLSLVVPKFRPVLLPKQTRSCPTTTLVL
DLDETLVHSTLEPCEDADFAFPVYFNFREHTIYVRCRPYLKEFLERVANLFETIIFTASQSIYAEQLLNV
LDPKRKLFRHRVYRDSCVYVEGNYLKDLTVLGRDLTRIMIVDNSPQAFGFQLDNGIPIESWFDDPNDQEL
LKLLPFLESLVGVEDVRPYIARKFNLREKVATASSLSMDLQM
>KAB8104210.1 hypothetical protein EE612_036948 [Oryza sativa]
MDQSFGNLGGGGGAGGSGKAAASSFLQLPLSTAAAATAYYGTPLALHQAAAAAGPSQYHGHGHPHHGGGH
HHSKHGGAGGGEISAAEAESIKAKIMAHPQYSALLAAYLDCQKVGAPPEVLERLTATAAKLDARPPGRHD
ARDPELDQFMEAYCNMLAKYREELTRPIDEAMEFLKRVESQLDTIAGGAHGGGAGSARLLLADGKSECVG
SSEDDMDPSGRENEPPEIDPRAEDKELKFQLLKKYSGYLSSLRQEFSKKKKKGKLPKEARQKLLHWWELH
YKWPYPSETEKIALAESTGLDQKQINNWFINQRKRHWKPSEDMPFVMMEGFHPQNAAALYMDGPFMADGM
YRLGS
>QCF42065.1 BTR2-A [Triticum monococcum subsp. aegilopoides]
MEQWRSTAAEASSRSFTNINGTNAIVDAITGARQQYRLAAEDCRMFRPGVHPLPNAGQGASAGGDIIDLA
LGRIKRFSRFHAVLGNVFSLCADHIGLQGNAPLWRDRWQLHHADAARHAETALHCLHSAKSHGHAALGVF
HVMLRPPSPRAVAHAWAPAAEQLLRGAMDDLAMAEAAVERMRPAMVAQFFDASMLLHG
>QCF42064.1 BTR1-A [Triticum monococcum subsp. aegilopoides]
MAQPPQWKAMYQYVAIRAHDGCARVEESVAAARRELASPLVLDTRNAAGSYTLLHSAMTHVEHASGCLSG
VIFSMLVAELLALHGCGAVPSRPVAGIGDLRRDRDDHDEWLALSRLEAAREQAQDALRGVEGTFTLLASV
RFMLHSRTADAAGRRQVMEEQLHAAAVELQAVVGSVANMSALAFLATQPAIRNRIQ
>AEK99063.1 transcription factor, partial [Microlaena stipoides]
GAAAGAGSPPTPRSAEQRWKWVENYCWKNGCLRSQNQCNDKWDNLLRDYKKVRDYESRATAASGAGAGVG
SGSAGPHGADLPSYWTLERHERKNRNLPTNLAPEVHDALSDVLSRRAARRGGVTIALTPPPPLALPPPPP
PPPSPPKPHLSQSLPPLPQLQLPPAVAPPPTSVSGMVGASLFREEMSAGSSESEEEDGTSGGEPEAKRRR
LNRLGSSVVRSATVVARTLVACEEKRERGWRRERDRD
>AMB66514.1 Shatterproof1, partial [Brassica carinata]
VKGTIERYKKACSDAVNPPTVTEANTQYYQQEASKLRRQIRDIQNSNRHIVGESLGSLNFKELKNIEGML
EKGMSRVRSKKNELLVAEIEYMHKREMELQHDNMYLRAKIAHCARLDPEQQGSSVIQGTAVYESGLSSHD
QSQNYSRGYIPVNLLEPNQQFSGQDQPPL
>BAP91522.1 dirigent-like protein [Glycine max]
MGVKVALVVFFMFFVLCSPFPVKRPQHAPCKHLVLFFHDIIYNGSNAANATSAIVAAPEGANLTKLASQF
HFGNIVVFDDPVTLDNNLHSNQVGRAQGSYIYDTKNTFTAWLGFTFVLNSTDHRGTITLAGADPTLKKTR
DVSVIGGTGDFFMHRGIATIMTDAFEGQVYFRLRVDVKFYECW
>BAP91520.1 gras family protein [Glycine max]
MRVPSSPQPNNNHSPTSNLVLHTNNNPTTTFTYEPTSVLDLCRSPSPEKKLTVPKPEPQHNNNNNNLNLD
LDDHVLPNSDWWESIMKDLALPEDSPTPLLKTNINPSCIPDFPPSSQDPPFDHPQDFTSLSEIYNQNLPY
NYPTNTLEHSFYDLSHNHHHNNNNNNVNNNNWDFIEELIRAADCFDSSHFQLAQAILERLNNRLLRSPMG
KPLHRAAFHFKDALQSILAGSNRTSSNRLSSMAEIVQTIKTYKAFSGISPIPMFSVFTTNQALLETLNGS
SFVHVIDFEIGLGIQYASLMKEIAEKASAGASPLLRITAVVPEEYAVESRLVRENLNQFAQDLGISAQVD
FVPLRTFETVSFKAVRFVDGEKIAVLLSPAIFSRLGSNGGSVGAFLADVRRVSPGVVVFVDGEGWTEAAA
AASFRRGVVSSLEFYSMMLESLDASVAAGGGGEWVRRIEMMLLRPKIFAAVEGARRRTPPWREAFYDAAM
RPVQLSQFADYQAECLLAKVQIRGFHVDKRHAELVLCWHERVMVATSAWRC
>AHJ81058.1 NAC domain transcription factor [Glycine max]
MPENMSISVNGQSQVPPGFRFHPTEEELLQYYLRKKVSYEKIDLDVIRDVDLNKLEPWDIQEKCKIGTTP
QNDWYFFSHKDKKYPTGTRTNRATAAGFWKATGRDKVIYSNGKRIGMRKTLVFYKGRAPHGQKSDWIMHE
YRLDDNNTSDTNIVSNVMADAAQEEGWVVCRIFKKKNHLKTLDSPIASGEGRRSHMFDSCDEGALEQILQ
QMGRGCKEESSYEGNYNSYGRFAMGLNNGGGGGYNDRFMKLPSLESPKSASMENHHNTNNNCNNNMKSNN
NNNNNNNNNGYHPIIPVEMGTDNEGTFTTHQVSGGDPNNNNNNSNIVHPLEVGSGGGGLTNWAALDRLVA
SQLNGQTDASRQLGCAFNDPTMYCTSVDHHDLHHQIPTLRSSSTSANTRPSPAPAFINPPTQDFTSEIDL
WNFTRSTSSLLASSEPLCHVSNTSV
>AFI99128.1 zinc finger protein Sdr4 [Oryza sativa Japonica Group]
MAMVQPVDMAVKANEIMARFRPIAPKPVLPAAAAAGVTGGGDGAAAVAATNRVLCQLQSRPCRARKRGRP
SVVPPVSPPAGAKRKRAPAYPVPVAPLRCAAVATATRARVSVVVVPAPGSAGGVSALAPVSPSAGDSTRL
SPTVVEVEDEDEERGVVLVERDLLRKLLEPKVISPRAVRPVGSTIHVESVHIDVGRTTVAAAAAAPKTAE
EVEAELESDSLPAVVSDSSNRVRLVNDAYKRMVGQPECPWLDAVATAASRRISVEVALVVSEPPAAAAAL
PETCKGFSCSAKIAWERDGKWSSVHAPCDVTRLQCESRDYVFAWRSRAAGDA
>AFI99125.1 Rc protein, partial [Oryza sativa]
SDDNKTMISPGTTQRMLKSILMIVPSSHCSYRGAETPESRGGKGASGTRKVGAIQGDFSANHVLKERRRR
EKLNEKFIILRSLVPFMTKMDKASILGDTIEYVKQLRNRIQELESSSSSSRAAARAPSAAAAGRRRKRSA
AAATATAAEGMSSSNGRNGGEAAEVVQVSIIESDALLELRCGCGGGGGGGGGGVVLLRVMQAMQELQLEV
TAVQASCAGGELLAELRAKVVVMILICMKMQMQM
>ADK25526.1 putative glycosyl hydrolase, partial [Oryza meridionalis]
YTVLMCTDLTRSSSRAGVYKPSHGGFVDIDIEKDKAISLRTLIDHSIVESFGGGGRTCMTARVYPEHVAT
GSSHLYVFNNASDAVKVSKLEAWELATASVNAG
>ADK23677.1 putative CCB4, partial [Oryza rufipogon]
EWVRSNDTLVRGLPILGGGASLLAVLLNRAVSGIAAVADASSSQSRADILTLALSVTDILAGLVWLSIRP
KSISPVVPRGVECK
>ADK23537.1 hypothetical protein, partial [Oryza rufipogon]
MCKKAKGASDEMVARAFPVMSKLFQRCAAAPTQSVASSGVLLLTILQFFLDFGEAVLHDADG
>ADK23395.1 hypothetical protein, partial [Oryza meridionalis]
QDHDCMLLCPVDMPVQVLKSANFSGWIAVDDDQIKEIIPS
>ADK23251.1 putative phosphomannomutase, partial [Oryza meridionalis]
VDGTLTAPRKVVTPEMLQFMKQLREHVTVGVVGGSDLVKISEQLGKS
>ADK23107.1 putative amine oxidase, partial [Oryza meridionalis]
YPIIQALAQGLDIRLNQRVTKIARQFNGVTVTTEDGTSYSADACIITVPLGVLKANIIKFEPELPSWKSS
AIADLGVGIENKIAMHFDTVFWPNVEVLGMVGPTPKACGYFL
>BAI78231.1 putative transcription factor qSH-1 [Oryza rufipogon]
MSSAAGGGGYGGGQGGGAEHHHHHHGHAGHLLLHHHPQHVAGAAVAAAAAAAGGQMYHVPQHSRREKLRF
PPDAGDSPPPHGHGHGHGHAPQQQQQHGSWPPPPAFYSYASSSSSYSPHSPTLAQAQLVAHGLAPPLPQI
PTQNFSLSLSSASSNPPPPQAQPRRQLGGLAQATGPFGPFTGYAAVLGRSRFLGPAEKLFEEICDVGGAA
SHVDRTISDEGLLDADPMDGVDHDVVDHDLGGADRAAADAGPISGAEQQWKKTKLISMMEEVCKRYRQYY
QQVQAVMASFETVAGFSNAAPFAALALRAMAKHFKCLKSMILNQLRNTSNKVAVKDGLNKEIAVFGLAGG
SSGGAGLQRANSASAFGQPHNIWRPQRGLPERAVSVLRAWLFEHFLHPYPTDGDKQMLAKQTGLTRNQVS
NWFINARVRLWKPMVEEIHNLEMRQMHKHSVVDKGQHSVHHQAQHSSQCSGNPSVPSDSHPGQSSSITRN
HNTAASQGFPDELSQMSQSIQGQVSFAYNGLTSQHNIASPHHQHQQVGGVGIGGGNGGVSLTLGLHQNNR
VCIAEPLPAALPANLAHRFGLEEVSDAYVMSSFGGQDRHFGKEIGGHLLHDFVG
>ACR15952.1 INDEHISCENT [Lepidium campestre][IND]
MMEPQPEVQPHDLLMDWNKANNDLIITQDHPFLHDPHLILDPTPETLIHLEEADEEDEDEDMDAMKEMQY
MIAAMQPVDIDPATVPKPNRRNVRISDDPQTVVARRRRERISEKIRILKRIVPGGAKMDTASMLDEAIRY
TKFLKRQVRILQPHSHLGPPTSTSDPYLCYYHNSQL
>AAW06331.1 Sequence 2 from patent US 6797861
MARCFGSLAVFLCVLLMLACCQALSSNVDDGYGHEDGSFESDSLIKLNNDDDVLTLKSSDRPTTESSTVS
VSNFGAKGDGKTDDTQAFKKAWKKACSTNGVTTFLIPKGKTYLLKSIRFRGPCKSLRSFQILGTLSASTK
RSDYSNDKNHWLILEDVNNLSIDGGSAGIVDGNGNIWWQNSCKIDKSKPCTKAPTALTLYNLKNLNVKNL
RVRNAQQIQISIEKCNNVGVKNVKITAPGDSPNTDGIHIVATKNIRISNSDIGTGDDCISIEDGSQNVQI
NDLTCGPGHGISIGSLGDDNSKAYVSGIDVDGATLSETDNGVRIKTYQGGSGTAKNIKFQNIRMDNVKNP
IIIDQNYCDKDKCEQQESAVQVNNVVYQNIKGTSATDVAIMFNCSVKYPCQGIVLENVNIKGGKASCENV
NVKDKGTVSPKCP

### Sheet: Table S2 % Shattering Summary
Table S2. Percent pod shattering of parents and their recombinant inbred line (RIL)
	progeny in LR-68, LR-70, and LR-86 populations across environments.
Population	Year & Location	Parents	Mean ± SD (%)	RILs
				Mean ± SD (%)	Range (%) (minimum to maximum)
LR-68	2018 Preston	3339-3	1.09 ± 0.37	33.76 ± 26.15	0 - 93.46
		IG 72643	80.06 ± 7.07
	2018 Sutherland	3339-3	8.4	33.26 ± 23.62	0.14 - 91.56
		IG 72643	57.93
LR-70	2017 CSFL	Eston	2.69 ± 4.65	19.40 ± 22.81	0 - 100
		IG 72623	97.68 ± 3.28
	2018 Sutherland	Eston	15.54 ± 3.54	28.10 ± 20.69	0 - 94.40
		IG 72623	76.12 ± 6.40
	2018 Preston	Eston	16.21 ± 9.67	37.83 ± 19.35	0 - 88.32
		IG 72623	77.50 ± 1.16
	2016 Greenhouse	Lupa	1.65 ± 1.43	34.12 ± 30.97	0 - 98.32
LR-86		BGE 016880	92 ± 3.24
	2017 Investigation	Lupa	2.19 ± 2.09	56.08 ± 28.33	0 - 99.67
		BGE 016880	84.03 ± 12.29
	2017 Sutherland	Lupa	3.11 ± 2.42	31.60 ± 25.49	0 - 95.69
		BGE 016880	85.18 ± 10.91
	2018 Sutherland	Lupa	2.29 ± 2.65	58.39 ± 25.04	0.92 - 96.70
		BGE 016880	95.28 ± 4.23
	2018 Preston	Lupa	3.84 ± 3.74	58.12 ± 25.59	0.66 - 96.70
		BGE 016880	87.17 ± 2.26

### Sheet: Table S3 Variance Components
Table S3. Percent pod shattering variance component estimation of genotype,
environment, and genotype × environment in LR-68, LR-70, and LR-86 populations
Population	Random Effect	Var Ratio	Var Component	Wald p-Value	Pct of Total
LR-68	Genotype	3.25862	4.68395	<.0001	76.518
	Environment	-0.002133	-0.003066	0.1203	0
	Genotype*Environment	-0.085171	-0.122425	0.1221	0
	Residual		1.43741		23.482
	Total		6.12136		100
LR-70	Genotype	2.41705	2.60005	<.0001	46.457
	Environment	1.26524	1.36103	0.3203	24.318
	Genotype*Environment	0.520514	0.559924	<.0001	10.005
	Residual		1.07571		19.22
	Total		5.59672		100
LR-86	Genotype	3.37026	3.83309	<.0001	53.968
	Environment	1.26739	1.44144	0.1607	20.295
	Genotype*Environment	0.607219	0.690607	<.0001	9.723
	Residual		1.13733		16.013
	Total		7.10246		100

### Sheet: Table S4 Shattering QTL
Table S4. Summary statistics of 15 pod shattering QTLs in LR-68, LR-70, and LR-86 populations.
QTL	Population	Linkage map position					Peak marker effect							LOD threshold		Physical position (range)			Source of shattering gene
		LG	range (cM)	peak (cM)		marker	LOD	LOD(A)	LOD(AbyE)	PVE	PVE(A)	PVE(AbyE)	Add			Chromosome	LeftMarker	RightMarker
qPS.LR-68_LG1.1	LR-68	1	171	171		Lcu.2RBY.Chr1_444280060	5.7965	5.5677	0.2288	4.2151	3.9589	0.2562	-0.3865	4.0205		Lcu.2RBY.Chr1	439906543	444280060	wild
qPS.LR-68_LG2.1	LR-68	2	61-62	62		Lcu.2RBY.Chr5_38173365	8.6616	5.3639	3.2976	4.9809	2.7704	2.2105	-0.3736	4.0205		Lcu.2RBY.Chr5	35800226	38173365	wild
qPS.LR-68_LG2.2	LR-68	2	227-233	228		Lcu.2RBY.Chr2_603028134	6.3106	3.3098	3.0008	3.3752	1.7494	1.6258	-0.297	4.0205		Lcu.2RBY.Chr2	601653242	611559408	wild
qPS.LR-68_LG4.1	LR-68	4	79-80	80		Lcu.2RBY.Chr4_441703481	5.4547	4.9934	0.4613	2.8162	2.5027	0.3135	-0.3544	4.0205		Lcu.2RBY.Chr4	434795462	442725044	wild
qPS.LR-68_LG6.1	LR-68	6	98-105	103		Lcu.2RBY.Chr7_454140533	29.451	22.5961	6.8549	26.8887	14.1769	12.7118	-0.8433	4.0205		Lcu.2RBY.Chr7	436809863	473110140	wild
qPS.LR-70_LG1.1	LR-70	1	159-160	160		Lcu.2RBY.Chr1_332766104	7.196	6.6862	0.5098	4.1818	4.1068	0.0751	-0.39	4.3861		Lcu.2RBY.Chr1	327990894	343435042	wild
qPS.LR-70_LG2.1	LR-70	2	66	66		Lcu.2RBY.Chr2_9404995	5.8929	4.5863	1.3065	6.9386	5.4378	1.5008	-0.5418	4.3861		Lcu.2RBY.Chr2	9404995	10785251	wild
qPS.LR-70_LG2.2	LR-70	2	166-179	177		Lcu.2RBY.Chr7_214450213	16.0277	11.9898	4.0379	14.9143	7.9273	6.987	-0.6835	4.3861		Lcu.2RBY.Chr7	214450213	529050142	wild
qPS.LR-70_LG3.1	LR-70	3	90-91	90		Lcu.2RBY.Chr3_288783099	6.0918	3.1471	2.9446	3.3013	1.9713	1.3301	0.2733	4.3861		Lcu.2RBY.Chr3	285551187	289933047	cultivated
qPS.LR-70_LG3.2	LR-70	3	129-130	129		Lcu.2RBY.Chr3_394522231	9.2621	7.3564	1.9057	7.3899	4.7138	2.6761	-0.4082	4.3861		Lcu.2RBY.Chr3	394522231	399097635	wild
qPS.LR-70_LG4.1	LR-70	4	145-178	150		Lcu.2RBY.Chr4_459933379	20.5159	17.6587	2.8572	21.8181	21.7588	0.0593	-0.8848	4.3861		Lcu.2RBY.Chr4	427806776	473714841	wild
qPS.LR-86_LG2.1	LR-86	2	134-136	135		Lcu.2RBY.Chr7_451043252	78.6123	58.9476	19.6647	40.0539	38.4818	1.5722	-16.0589	5.47		Lcu.2RBY.Chr7	203064402	486711021	wild
qPS.LR-86_LG2.2	LR-86	2	265-268	267		Lcu.2RBY.Chr2_421694335	6.166	5.3149	0.851	1.7497	1.6675	0.0822	-3.271	5.47		Lcu.2RBY.Chr2	414272504	469934576	wild
qPS.LR-86_LG2.3	LR-86	2	298-305	304		Lcu.2RBY.Chr2_599107245	8.3967	7.2402	1.1564	3.2986	2.3227	0.976	-3.85	5.47		Lcu.2RBY.Chr2	593157051	601458728	wild
qPS.LR-86_LG4.1	LR-86	4	145-156	153		Lcu.2RBY.Chr4_437514215	21.0268	12.8654	8.1614	9.6734	4.4734	5.2	-5.3392	5.47		Lcu.2RBY.Chr4	434129414	463788979	wild

### Sheet: Table S5 Candidate homologues
Table S5. Lcu.2RBY genes with their known shattering gene homologs within QTL regions identified in LR-68, LR-70, and LR-86 populations.
QTL	Lcu.2RBY gene (cultivated)							Gene orthologs
	ID	Chr	Position	Strand	Description	Differ with wild genes (protein sequence)		Genebank ID	Gene group	Plant species	Blast E-value	Description	Reference
qPS.LR-68_LG4.1; qPS.LR-70_LG4.1; qPS.LR-86_LG4.1	Lcu.2RBY.4g071110	Lcu.2RBY.Chr4	439661129-439665116	-	MYB-like transcription factor	Yes		QKY77337.1	SHP1.A9	Brassica napus	1.22e-103	MADS-box transcription factor	https://www.ncbi.nlm.nih.gov/protein/QKY77337.1/
	Lcu.2RBY.4g070360	Lcu.2RBY.Chr4	435999457-436003901	-	MADS-box transcription factor	No		APM83094.1	SH8	rice	7.33e-25	MADS-box transcription factor	https://www.ncbi.nlm.nih.gov/protein/APM83094.1
qPS.LR-68_LG6.1; qPS.LR-70_LG2.2; qPS.LR-86_LG2.1	Lcu.2RBY.7g057310	Lcu.2RBY.Chr7	449648507-449666530	-	MADS-box transcription factor	Yes		APM83094.1	SH8	rice	3.41e-23	MADS-box transcription factor
	Lcu.2RBY.7g056560	Lcu.2RBY.Chr7	444320994-444326088	-	NAC transcription factor-like protein	No		AHJ81058.1	SHAT1-5	soybean	5.83e-57	NAC domain transcription factor	https://www.ncbi.nlm.nih.gov/protein/AHJ81058.1
	Lcu.2RBY.7g056470	Lcu.2RBY.Chr7	443753183-443755356	-	YABBY protein	No		QDQ70856.1	SH1	perennial ryegrass	2.86e-53	YABBY protein	https://www.ncbi.nlm.nih.gov/protein/QDQ70856.1

### Sheet: Table S6 Protein Alignments
Table S7. Alignment of protein sequences from candidate genes from the cultivated
	Lcu.2RBY genome with their corresponding alleles in wild lentil genomes.
QTL region: qPS.LR-68_LG4.1; qPS.LR-70_LG4.1; qPS.LR-86_LG4.1
1 MYB-like transcription factor (SHP1.A9)
---Aspartic acid-rich-------
Lcu.2RBY.4g071110.1 MSDGKSTEEHAGEDTSMGSSQHNFDLNEEASSDQDNTNNIENDEVNGDDDD-DDDDGDDD 59
Lod.1TUR.4g056470.1 MSDGKSTEEHAGEDTSMGSSQHNFDLNEEASSDQDNTNNIENDEVNGDDDD-DDD-GDDD 58
Lor.1WPS.4g061490.1 MSDGKSTEEHVGEDTSMGSSQHNFDLNEEASSDQDNTNNIENDEVNGGDDDDDDDDADDD 60
Ler.1DRO.4g054420.1 MSDGKST-EHAGEDTSMGSSQHNFDLNEEASSDQDNTNNIENYEVNGDDDDDDD--DGDD 57
Ler.1DRT.4g076970.1 MSDGKST-EHAGEDTSMGSSQHNFDLNEEASSDQDNTNNIENYEVNGDDDDDDD--DGDD 57
******* **.******************************* ****.*** ** .**
54--57
Lcu.2RBY.4g071110.1 DEKAKDHDDGGSSSSTKIRSSGSNERRNGVRQYVRSKMPRLRWTPDLHHSFVHAVERLGG 119
Lod.1TUR.4g056470.1 DEKAKDHDDGGSSSSTKIRSSGSNERRNGVRQYVRSKMPRLRWTPDLHHSFVHAVERLGG 118
Lor.1WPS.4g061490.1 DEKAKDHDDGGSSSSTKIRSSGSNERRNGVRQYVRSKMPRLRWTPDLHHSFVHAVERLGG 120
Ler.1DRO.4g054420.1 DEKAKDHDDGGSSSSIKIRSSGSNERRNGVRQYVRSKMPRLRWTPDLHHSFVHAVERLGG 117
Ler.1DRT.4g076970.1 DEKAKDHDDGGSSSSTKIRSSGSNERRNGVRQYVRSKMPRLRWTPDLHHSFVHAVERLGG 117
*************** ********************************************
Lcu.2RBY.4g071110.1 QERATPKLVLQLMNVRGLSIAHVKSHLQMYRSKKLDDAGQVLSPTHRLTHELGQVAHHSM 179
Lod.1TUR.4g056470.1 QERATPKLVLQLMNVRGLSIAHVKSHLQMYRSKKLDDAGQVLSPTHRLTHELGQVAHHSM 178
Lor.1WPS.4g061490.1 QERATPKLVLQLMNVRGLSIAHVKSHLQMYRSKKLDDAGQVLSPTHRLTHELGQVAHHSM 180
Ler.1DRO.4g054420.1 QERATPKLVLQLMNVRGLSIAHVKSHLQMYRSKKLDDAGQVLSPTHRLTHELGQVAHHSM 177
Ler.1DRT.4g076970.1 QERATPKLVLQLMNVRGLSIAHVKSHLQMYRSKKLDDAGQVLSPTHRLTHELGQVAHHSM 177
************************************************************
Lcu.2RBY.4g071110.1 MPHQHFKMANGGIVLETNYNQHNYNFHTLLHSHSKTINSRNQQWYLNHQSLRPSYVSNDV 239
Lod.1TUR.4g056470.1 MPHQHFKMANGGIVLETNYNQHNYNFHTLLHSHSKTINSRNQQWYLNHQSLRPSYVSNEV 238
Lor.1WPS.4g061490.1 MPHQHFKMANGGIVLETNYNQHNYNFHTLLHSHSKTINSRNQQWYLNHQSLRPNYVSNEV 240
Ler.1DRO.4g054420.1 MPHQHFKMANGGIVLETNYNQHNYNFHTLLHSHSKTINSRNQQWYLNHQSLRPSYVSNDV 237
Ler.1DRT.4g076970.1 MPHQHFKMANGGIVLETNYNQHNYNFHTLLHSHSKTINSRNQQWYLNHQSLRPSYVSNDV 237
*****************************************************.****:*
Lcu.2RBY.4g071110.1 VSSTALHAQHGRSSIASNQPITQVMDTSLNTTLAPMRPSQFHEEKRWPPLDIMNNHQYWK 299
Lod.1TUR.4g056470.1 VSSTALHAQHGRSSIASNQPITQVMDTSLNTTLAPMRPSQFHEEKRWPPLDIMNNHQYWK 298
Lor.1WPS.4g061490.1 VSSTALHAQHGRSSIASNQPITQVMDTSLNTTLAPMRPSQFHEEKRWPPLDIMNNHQYWK 300
Ler.1DRO.4g054420.1 VSSTALHAQHGRSSIASNQPITQVMDTSLNTTLAPMRPSQFHEEKRWPPLDIMNNHQYWK 297
Ler.1DRT.4g076970.1 VSSTALHAQHGRSSIASNQPITQVMDTSLNTTLAPMRPSQFHEEKRWPPLDIMNNHQYWK 297
************************************************************
Lcu.2RBY.4g071110.1 KNLHTNVSSFGSTTTTSLRPAENLLKINEYHSSFNTSSKLEFDSPFRIKMNQKTLQKEKK 359
Lod.1TUR.4g056470.1 KNLHTNVSSFGSTTTTSLRPAENLLKINEYHSSFNTSSKLEFDSPFRIKMNQKTLQKEKK 358
Lor.1WPS.4g061490.1 KNLHTNVSSFGSTTTTSLRPAENLLKINEYHSSFNTSSKLEFDSPFRIKMNQKTLQKEKK 360
Ler.1DRO.4g054420.1 KNLHTN--SFGSTTTASLRPAENLLKINEYHSSFNTSSKLEFDSPFRIKMNQKTLQKEKK 355
Ler.1DRT.4g076970.1 KNLHTN--SFGSTTTASLRPAENLLKINEYHSSFNTSSKLEFDSPFRIKMNQKTLQKEKK 355
****** *******:********************************************
Lcu.2RBY.4g071110.1 WLPDLQLSLSQTNCNTDDKSDGLRENKEINTKLSLS* 395
Lod.1TUR.4g056470.1 WLPDLQLSLSQTNCNTDDKSDGLRENKEINTKLSLS* 394
Lor.1WPS.4g061490.1 WLPDLQLSLSQTNCNTDDKSDGLRENKEINTKLSLS* 396
Ler.1DRO.4g054420.1 WLPDLQLSLSQTNCNTDDKSDGLRENKEINTKLSLS* 391
Ler.1DRT.4g076970.1 WLPDLQLSLSQTNCNTDDKSDGLRENKEINTKLSLS* 391
*************************************
